# The landscape of longevity across phylogeny

**DOI:** 10.1101/2020.03.17.995993

**Authors:** Dmitriy I. Podolskiy, Andrei Avanesov, Alexander Tyshkovskiy, Emily Porter, Michael Petrascheck, Matt Kaeberlein, Vadim N. Gladyshev

## Abstract

Lifespan of model organisms can be extended by genetic, dietary and pharmacological interventions, but these effects may be negated by other factors. To understand robustness of longevity interventions within and across species, we analyzed age-dependent mortality of yeast, fruit flies, nematodes and mice subjected to thousands of genetic, pharmacological or dietary interventions, and applied the principles learned to other organisms. Across phylogeny, the accessible space of lifespan distribution functions, the “landscape of longevity”, has a distinct structure of a fiber bundle, with individual fibers given by Strehler-Mildvan degeneracy manifolds. Within species, most interventions perturb parameters of survival curves along particular degeneracy manifolds. Transitions across manifolds are difficult to achieve, but they may lead to robust lifespan-modulating effects. Analyses of intraspecific degeneracy manifolds revealed soft bounds on achievable longevity. For humans, this bound is ∼138 years.
