## Supplementary File 2 for "The landscape of longevity across phylogeny"

### Sheet: Sheet1
Study	Independent_C	EffectID	Species	Sex	Treatment_concentration	Concentration	Manipulation	Ncontrol	Nexp	control_alpha	control_M0	control_ln(M0)	alpha	M0	ln(M0)
Bjedov et al 2010	73	1	Drosophila	Female	1um	1	Rapamycin	86	85	0.12674	0.00021651	-8.43787	0.145682	9e-05	-9.3157
Bjedov et al 2010	73	2	Drosophila	Female	50um	50	Rapamycin	86	69	0.12674	0.00021651	-8.43787	0.0980061	0.000413932	-7.78981
Bjedov et al 2010	74	3	Drosophila	Female	50um	50	Rapamycin	87	83	0.131743	2.4e-05	-10.6375	0.106707	6.95e-05	-9.57418
Bjedov et al 2010	78	4	Drosophila	Female	200um	200	Rapamycin	74	66	0.0824942	0.000336429	-7.99712	0.105004	5e-05	-9.90349
Bjedov et al 2010	79	5	Drosophila	Female	200um	200	Rapamycin	94	88	0.117445	7.98e-05	-9.43599	0.114744	6.01e-05	-9.7195
Bjedov et al 2010	80	6	Drosophila	Female	200um	200	Rapamycin	92	84	0.102998	0.000147582	-8.82113	0.0870715	0.000157869	-8.75374
Bjedov et al 2010	81	7	Drosophila	Female	200um	200	Rapamycin	98	96	0.0988923	0.000277644	-8.18917	0.0833749	0.000282966	-8.17018
Bjedov et al 2010	82	8	Drosophila	Female	200um	200	Rapamycin	98	88	0.107453	0.000194186	-8.54669	0.135327	2.06e-05	-10.7902
Bjedov et al 2010	83	9	Drosophila	Female	200um	200	Rapamycin	79	86	0.158193	7.41e-07	-14.1153	0.14418	1.27e-06	-13.5765
Bjedov et al 2010	84	10	Drosophila	Female	200um	200	Rapamycin	82	70	0.110279	1.61e-05	-11.0367	0.096704	2.67e-05	-10.5308
Bjedov et al 2010	85	11	Drosophila	Female	200um	200	Rapamycin	91	74	0.101859	0.000148262	-8.81653	0.117965	3.72e-05	-10.1992
Bjedov et al 2010	73	12	Drosophila	Female	200um	200	Rapamycin	86	63	0.12674	0.00021651	-8.43787	0.139214	5.81e-05	-9.75334
Bjedov et al 2010	74	13	Drosophila	Female	200um	200	Rapamycin	87	76	0.131743	2.4e-05	-10.6375	0.149029	4.16e-06	-12.39
Bjedov et al 2010	75	14	Drosophila	Male	200um	200	Rapamycin	80	84	0.110533	0.000160456	-8.73749	0.0725768	0.000728466	-7.22457
Bjedov et al 2010	76	15	Drosophila	Female	200um	200	Rapamycin	89	82	0.105654	0.000124099	-8.99443	0.142259	6.35e-06	-11.9671
Bjedov et al 2010	77	16	Drosophila	Female	200um	200	Rapamycin	74	74	0.134869	1.69e-06	-13.2908	0.144745	4.64e-07	-14.5834
Bjedov et al 2010	74	17	Drosophila	Female	400um	400	Rapamycin	87	87	0.131743	2.4e-05	-10.6375	0.123119	2.32e-05	-10.6714
Danilov et al 2013	40	18	Drosophila	Male	0.005uM Rapamycin	0.005	Rapamycin	278	344	0.0799497	0.000911464	-7.00046	0.109731	0.000134506	-8.9139
Danilov et al 2013	41	19	Drosophila	Female	0.005uM Rapamycin	0.005	Rapamycin	328	362	0.114317	0.0002126	-8.4561	0.1269	6.49e-05	-9.64266
Harrison et al 2010	46	20	Drosophila	Female	1um rapamycin	1	Rapamycin	247	252	0.154692	0.000335599	-7.99959	0.175443	0.000159015	-8.74651
Harrison et al 2010	47	21	Drosophila	Male	1um rapamycin	1	Rapamycin	244	271	0.101108	0.00196107	-6.23426	0.111064	0.00119931	-6.72601
Harrison et al 2010	46	22	Drosophila	Female	10um rapamycin	10	Rapamycin	247	235	0.154692	0.000335599	-7.99959	0.166726	0.000227284	-8.38931
Harrison et al 2010	47	23	Drosophila	Male	10um rapamycin	10	Rapamycin	244	229	0.101108	0.00196107	-6.23426	0.106133	0.00194775	-6.24108
Harrison et al 2010	46	24	Drosophila	Female	100um rapamycin	100	Rapamycin	247	250	0.154692	0.000335599	-7.99959	0.114436	0.00131041	-6.63742
Harrison et al 2010	47	25	Drosophila	Male	100um rapamycin	100	Rapamycin	244	238	0.101108	0.00196107	-6.23426	0.0941321	0.0021879	-6.12481
Harrison et al 2010	46	26	Drosophila	Female	1000um rapamycin	1000	Rapamycin	247	273	0.154692	0.000335599	-7.99959	0.112321	0.00224303	-6.09993
Harrison et al 2010	47	27	Drosophila	Male	1000um rapamycin	1000	Rapamycin	244	225	0.101108	0.00196107	-6.23426	0.11961	0.00126365	-6.67375
Kapahi et al 2004	19	28	Drosophila	Male	da-Gal4/UAS-dTORfrb	NA	Deletion T	91	125	0.256084	0.000268291	-8.22344	0.202882	0.000274538	-8.20042
Kapahi et al 2004	19	29	Drosophila	Male	da-GAL4/UAS-dS6kKQ	NA	Deletion S	91	121	0.256084	0.000268291	-8.22344	0.229165	0.000137506	-8.89184
Lin et al 2014	106	30	Drosophila	Male	da-Gal4 > UAS-S6KKQ	NA	Deletion S	209	50	0.123411	0.00326159	-5.72554	0.120657	0.00122707	-6.70313
Luong et al 2006	72	31	Drosophila	Male	dTOR7/P mutant	NA	Deletion T	58	87	0.0969915	0.00102837	-6.87978	0.0963302	0.000289611	-8.14697
Mockett and Nobles 2013	42	32	Drosophila	Male	da/tor2 on yw/yw background	NA	Deletion T	94	94	0.121908	4.66e-06	-12.2765	0.151315	3.11e-07	-14.9835
Mockett and Nobles 2013	43	33	Drosophila	Female	da/tor2 on yw/yw background (different line to that above)	NA	Deletion T	96	97	0.169951	4.78e-08	-16.8562	0.178688	1.43e-08	-18.063
Mockett and Nobles 2013	42	34	Drosophila	Male	da/tor3 on yw/yw background (different line to that above)	NA	Deletion T	94	97	0.121908	4.66e-06	-12.2765	0.124269	3.04e-06	-12.7037
Mockett and Nobles 2013	43	35	Drosophila	Female	da/tor3 on yw/yw background (different line to that above)	NA	Deletion T	96	98	0.169951	4.78e-08	-16.8562	0.16903	3.11e-08	-17.2861
Mockett and Nobles 2013	44	36	Drosophila	Male	da/tor3 on w118 background (different line to that above)	NA	Deletion T	99	99	0.096825	0.000106979	-9.14288	0.0843968	0.00012589	-8.9801
Mockett and Nobles 2013	45	37	Drosophila	Female	da/tor3 on w118 background (different line to that above)	NA	Deletion T	96	99	0.132813	1.43e-06	-13.4578	0.163606	1.12e-07	-16.0048
Mockett and Nobles 2013	44	38	Drosophila	Male	da/tor2 on w118 background (different line to that above)	NA	Deletion T	99	97	0.096825	0.000106979	-9.14288	0.0831057	0.000182449	-8.60904
Mockett and Nobles 2013	45	39	Drosophila	Female	da/tor2 on w118 background (different line to that above)	NA	Deletion T	96	99	0.132813	1.43e-06	-13.4578	0.138049	5.96e-07	-14.333
Moskalev and Shaposhnikov 2010	38	40	Drosophila	Male	0.5 uM Rapamycin	0.5	Rapamycin	216	252	0.166806	0.000249013	-8.29801	0.204689	4.97e-05	-9.90951
Moskalev and Shaposhnikov 2010	39	41	Drosophila	Female	0.5 uM Rapamycin	0.5	Rapamycin	381	276	0.121481	0.00138851	-6.57952	0.118333	0.00113612	-6.78013
Partridge et al 2011	86	42	Drosophila	Female	200um	200	Rapamycin	202	186	0.0940553	0.000152971	-8.78526	0.128084	1.11e-05	-11.4086
Sun et al 2012	8	43	Drosophila	Male	200 _M	200	Rapamycin	156	147	0.108074	0.000217504	-8.43329	0.0670634	0.000993353	-6.91442
Sun et al 2012	9	44	Drosophila	Female	200 _M Rapa	200	Rapamycin	111	114	0.154254	0.000822371	-7.10332	0.0632817	0.00377161	-5.58025
Villa-Cuesta 2014	124	45	Drosophila	Female	Rapamycin 200umols	200	Rapamycin	278	280	0.107964	0.000416111	-7.78456	0.0936846	0.000875294	-7.04095
Villa-Cuesta 2014	125	46	Drosophila	Female	Rapamycin 200umols	200	Rapamycin	299	279	0.0957354	0.00109964	-6.81277	0.0893158	0.00108587	-6.82538
Villa-Cuesta 2014	126	47	Drosophila	Female	Rapamycin 200umols	200	Rapamycin	272	279	0.108204	0.000553699	-7.49889	0.0760227	0.001696	-6.37948
Villa-Cuesta 2014	127	48	Drosophila	Female	Rapamycin 200umols	200	Rapamycin	274	284	0.104237	0.00082925	-7.09499	0.0810588	0.00245936	-6.00785
Anisimov et al 2011	37	49	Mice	Female	1.5 mg/kg rapamycin Injection	NA	Rapamycin	30	34	0.00918885	5.72e-06	-12.0715	0.0070583	1.49e-05	-11.1141
Fok et al 2014	87	50	Mice	Male	14 ppm encapsulated rapamycin	14	Rapamycin	39	44	0.00575361	7.01e-05	-9.56559	0.00469521	8.07e-05	-9.42477
Fok et al 2014	88	51	Mice	Female	14 ppm encapsulated rapamycin	14	Rapamycin	44	44	0.00706517	2.76e-05	-10.4977	0.0055351	3.04e-05	-10.4011
Harrison et al 2009	48	52	Mice	Female	TJL female 2005	14	Rapamycin	95	46	0.00609993	1.98e-05	-10.8298	0.00467907	2.9e-05	-10.4482
Harrison et al 2009	49	53	Mice	Male	TJL male2005	14	Rapamycin	125	56	0.00474589	7.85e-05	-9.45241	0.00443696	7.16e-05	-9.54442
Harrison et al 2009	50	54	Mice	Female	UM female 2005	14	Rapamycin	94	47	0.00632189	1.42e-05	-11.1623	0.00598024	8.2e-06	-11.7114
Harrison et al 2009	51	55	Mice	Male	UM male2005	14	Rapamycin	95	48	0.00642455	9.26e-06	-11.5898	0.00781109	1.69e-06	-13.2908
Harrison et al 2009	52	56	Mice	Female	UT female 2005	14	Rapamycin	99	47	0.00630367	1.5e-05	-11.1075	0.00635397	9.49e-06	-11.5653
Harrison et al 2009	53	57	Mice	Male	UT male2005	14	Rapamycin	80	54	0.00674206	1.39e-05	-11.1836	0.00665395	6.2e-06	-11.991
Lamming et al 2013	21	58	Mice	Female	Mtor+/-	NA	Deletion T	29	35	0.00943731	3e-06	-12.7169	0.00600366	2.37e-05	-10.65
Lamming et al 2013	21	59	Mice	Female	Raptor +/-	NA	Deletion T	29	9	0.00943731	3e-06	-12.7169	0.0166693	2.96e-08	-17.3355
Lamming et al 2013	21	60	Mice	Female	mlst8+/-	NA	Deletion T	29	12	0.00943731	3e-06	-12.7169	0.0062059	3.45e-05	-10.2746
Lamming et al 2013	21	61	Mice	Female	Mtor +/-, Raptor+/-,	NA	Deletion T	29	16	0.00943731	3e-06	-12.7169	0.0094745	1.96e-06	-13.1426
Lamming et al 2013	21	62	Mice	Female	Mtor +/-, Rmlst8+/-	NA	Deletion T	29	16	0.00943731	3e-06	-12.7169	0.00739745	5.31e-06	-12.1459
Lamming et al 2013	22	63	Mice	Male	Mtor+/-	NA	Deletion T	39	31	0.00667686	2.77e-05	-10.4941	0.00977722	2.54e-06	-12.8833
Lamming et al 2013	22	64	Mice	Male	Raptor +/-	NA	Deletion T	39	9	0.00667686	2.77e-05	-10.4941	0.00743019	1.5e-05	-11.1075
Lamming et al 2013	22	65	Mice	Male	mlst8+/-	NA	Deletion T	39	14	0.00667686	2.77e-05	-10.4941	0.0072282	1.4e-05	-11.1765
Lamming et al 2013	22	66	Mice	Male	Mtor +/-, Raptor+/-,	NA	Deletion T	39	18	0.00667686	2.77e-05	-10.4941	0.00882856	5.3e-06	-12.1478
Lamming et al 2013	22	67	Mice	Male	Mtor +/-, Rmlst8+/-	NA	Deletion T	39	13	0.00667686	2.77e-05	-10.4941	0.00622236	3.08e-05	-10.388
Miller et al 2011	54	68	Mice	Female	TJL female 2006	14	Rapamycin	67	46	0.00684972	8.4e-06	-11.6873	0.00663374	3.36e-06	-12.6036
Miller et al 2011	55	69	Mice	Male	TJL male2006	14	Rapamycin	96	58	0.00577857	3.68e-05	-10.21	0.00413507	8.12e-05	-9.4186
Miller et al 2011	56	70	Mice	Female	UM female 2006	14	Rapamycin	86	46	0.00656918	1.27e-05	-11.2739	0.00622229	6.98e-06	-11.8725
Miller et al 2011	57	71	Mice	Male	UM male2006	14	Rapamycin	106	43	0.00572735	2.65e-05	-10.5384	0.0047567	3.51e-05	-10.2573
Miller et al 2011	58	72	Mice	Female	UT female 2006	14	Rapamycin	81	36	0.00638182	1.53e-05	-11.0877	0.00729241	2.3e-06	-12.9826
Miller et al 2011	59	73	Mice	Male	UT male2006	14	Rapamycin	105	43	0.00485756	6.45e-05	-9.64885	0.00538667	2.25e-05	-10.702
Miller unpublished	62	74	Mice	Female	UM 2009 4.7 ppm (mg of drug per kg of food)	4.7	Rapamycin	89	42	0.00689535	8.6e-06	-11.6637	0.00727641	2.51e-06	-12.8952
Miller unpublished	63	75	Mice	Male	UM 2009 4.7 ppm (mg of drug per kg of food)	4.7	Rapamycin	95	48	0.00509889	3.18e-05	-10.356	0.00454531	3.31e-05	-10.316
Miller unpublished	64	76	Mice	Female	UT 2009 4.7 ppm (mg of drug per kg of food)	4.7	Rapamycin	91	43	0.00619575	1.81e-05	-10.9196	0.00571248	1.39e-05	-11.1836
Miller unpublished	65	77	Mice	Male	UT 2009 4.7 ppm (mg of drug per kg of food)	4.7	Rapamycin	98	47	0.00431997	0.000136308	-8.90059	0.00365606	0.000191941	-8.55832
Miller unpublished	60	78	Mice	Female	TJL 2009 4.7 ppm (mg of drug per kg of food).	4.7	Rapamycin	60	28	0.00811325	3.3e-06	-12.6216	0.00777203	1.29e-06	-13.5609
Miller unpublished	61	79	Mice	Male	TJL 2009 4.7 ppm (mg of drug per kg of food).	4.7	Rapamycin	100	53	0.00395649	0.00012048	-9.02403	0.00376068	0.000153816	-8.77975
Miller unpublished	62	80	Mice	Female	UM 2009 14 ppm (mg of drug per kg of food)	14	Rapamycin	89	43	0.00689535	8.6e-06	-11.6637	0.00658136	3.31e-06	-12.6186
Miller unpublished	63	81	Mice	Male	UM 2009 14 ppm (mg of drug per kg of food)	14	Rapamycin	95	42	0.00509889	3.18e-05	-10.356	0.00612895	9.75e-06	-11.5382
Miller unpublished	64	82	Mice	Female	UT 2009 14 ppm (mg of drug per kg of food)	14	Rapamycin	91	43	0.00619575	1.81e-05	-10.9196	0.00682388	2.38e-06	-12.9484
Miller unpublished	65	83	Mice	Male	UT 2009 14 ppm (mg of drug per kg of food)	14	Rapamycin	98	47	0.00431997	0.000136308	-8.90059	0.00387587	0.000103351	-9.17738
Miller unpublished	60	84	Mice	Female	TJL 2009 14 ppm (mg of drug per kg of food).	14	Rapamycin	60	27	0.00811325	3.3e-06	-12.6216	0.0058693	7.11e-06	-11.854
Miller unpublished	61	85	Mice	Male	TJL 2009 14 ppm (mg of drug per kg of food).	14	Rapamycin	100	51	0.00395649	0.00012048	-9.02403	0.00334894	0.000172082	-8.66754
Miller unpublished	60	86	Mice	Female	TJL 2009 42 ppm (mg of drug per kg of food).	42	Rapamycin	60	31	0.00811325	3.3e-06	-12.6216	0.0073293	1.62e-06	-13.3331
Miller unpublished	61	87	Mice	Male	TJL 2009 42 ppm (mg of drug per kg of food).	42	Rapamycin	100	46	0.00395649	0.00012048	-9.02403	0.00348625	0.000108453	-9.12919
Miller unpublished	62	88	Mice	Female	UM 2009 42 ppm (mg of drug per kg of food)	42	Rapamycin	89	43	0.00689535	8.6e-06	-11.6637	0.00962886	1.06e-07	-16.0598
Miller unpublished	63	89	Mice	Male	UM 2009 42 ppm (mg of drug per kg of food)	42	Rapamycin	95	36	0.00509889	3.18e-05	-10.356	0.00714057	2.43e-06	-12.9276
Miller unpublished	64	90	Mice	Female	UT 2009 42 ppm (mg of drug per kg of food)	42	Rapamycin	91	43	0.00619575	1.81e-05	-10.9196	0.00889594	2.44e-07	-15.2261
Miller unpublished	65	91	Mice	Male	UT 2009 42 ppm (mg of drug per kg of food)	42	Rapamycin	98	37	0.00431997	0.000136308	-8.90059	0.00512984	4.13e-05	-10.0946
Selman et al 2009	28	92	Mice	Female	S6K1 -/-	NA	Deletion S	22	28	0.00634676	2.2e-05	-10.7245	0.00754868	2.79e-06	-12.7895
Selman et al 2009	29	93	Mice	Male	S6K1 -/-	NA	Deletion S	25	18	0.00690317	1.38e-05	-11.1908	0.0079582	4.37e-06	-12.3407
Wu et al 2013	34	94	Mice	Male	Mtor ^/^	NA	Deletion T	8	16	0.0101385	3.83e-06	-12.4726	0.00785836	5.94e-06	-12.0338
Wu et al 2013	35	95	Mice	Female	Mtor ^/^	NA	Deletion T	23	25	0.00518509	5.34e-05	-9.8377	0.00859948	1.36e-06	-13.508
Zhang et al 2013	1	96	Mice	Male	14 ppm, Microencapsulated	14	Rapamycin	43	44	0.00807132	2.54e-06	-12.8833	0.00711899	4.81e-06	-12.2448
Zhang et al 2013	2	97	Mice	Female	14 ppm, Microencapsulated	14	Rapamycin	42	44	0.00885	2.26e-06	-13.0001	0.00768942	3.82e-06	-12.4753
Chiu et al 2004	201	165	Mice	Both	C/EBP-beta homozygocity	NA	C/EBP-beta homozygocity	30	30	0.00693151	9.16703e-06	-11.5999	0.00421918	1.84601e-05	-10.8999
Chiu et al 2004	201	166	Mice	Both	Lep_ob homozygocity	NA	Lep_ob homozygocity	30	30	0.00693151	9.16703e-06	-11.5999	0.00893151	9.16703e-06	-11.5999
Jolly et al 2001	203	168	Mice	Female	Fish oil	NA	Fish oil	30	30	0.0249315	5.23629e-06	-12.1599	0.0134795	1.31394e-05	-11.2399
Coschigano et al 2003	204	169	Mice	Male	GHR knockout	NA	GHR KO	15	11	0.00531507	3.57165e-05	-10.2399	0.00413699	4.19137e-05	-10.0799
Flurkey et al 2001	205	170	Mice	Both	GHRHR knockout	NA	GHRHR KO	31	35	0.00652055	3.87914e-06	-12.4599	0.00684932	1.83238e-06	-13.2099
Holzenberger et al 2003	206	171	Mice	Female	IGF1R knockout	NA	IGF1R KO	17	20	0.00490411	0.000166603	-8.6999	0.0060274	3.86912e-05	-10.1599
Bluher et al 2003	207	172	Mice	Both	INSR knockout	NA	INSR KO	67	60	0.00534247	1.90223e-05	-10.8699	0.00665753	3.68995e-06	-12.5099
Migliaccio et al 1999	208	173	Mice	Both	p66 knockout	NA	p66 KO	14	15	0.0170411	4.2775e-09	-19.2699	0.00769863	2.37646e-06	-12.9499
Flurkey et al 2001	209	174	Mice	Both	PIT1 knockout	NA	PIT1 KO	34	25	0.00835616	1.33058e-06	-13.5299	0.00624658	6.47662e-07	-14.2499
Brown-Borg et al 1996	210	175	Mice	Female	PROP1 knockout (Ames dwarf mice)	NA	PROP1 KO	13	16	0.00252055	0.000349189	-7.9599	0.00542466	2.87374e-06	-12.7599
Mitsui et al 2002	211	176	Mice	Both	TRX	NA	TRX	82	94	0.00468493	0.000104127	-9.1699	0.0050411	5.38183e-05	-9.8299
Baker et al 2004	212	177	Mice	Both	BubR1 knockout	NA	BubR1 KO	-	212	-	-	-	0.00641096	0.000185975	-8.5899
Neumann et al 2003	213	178	Mice	Both	PRDX1 knockout	NA	PRDX1 KO	-	64	-	-	-	0.00273973	0.000140557	-8.8699
Moskovitz et al 2001	215	180	Mice	Both	MSRA knockout	NA	MSRA KO	14	17	0.00524528	0.000288765	-8.1499	0.00928767	0.000175145	-8.6499
Trifunovic et al 2004	216	181	Mice	Both	PolgA mutant	NA	PolgA mutant	-	38	-	-	-	0.0242192	3.73668e-07	-14.7999
Takeda et al 1981	217	182	Mice	Both	SAM	NA	SAM	377	493	0.00506849	5.77205e-05	-9.7599	0.0089589	4.72576e-05	-9.9599
Bartke et al 2003	218	183	Mice	Both	bGH-transgenic overexpression	NA	bGH-Tg	16	9	0.00556164	2.18809e-05	-10.7299	0.0102192	1.70408e-05	-10.9799
Tyner et al 2002	219	184	Mice	Both	p53 knockout	NA	p53 KO	56	217	0.00756164	1.4414e-06	-13.4499	0.00539726	4.45055e-05	-10.0199
Tyner et al 2002	219	185	Mice	Both	p53 overexpression	NA	p53 Tg	56	35	0.00756164	1.4414e-06	-13.4499	0.00591781	1.40921e-05	-11.1699
Ball et al 1947	220	186	Mice	Female	CR	NA	CR	72	46	0.00931	0.000302	-8.10508	0.00467	0.000469	-7.66491
Bartke et al 2001	221	187	Mice	Both	DR	NA	DR	26.5	26.5	0.0104	3.54e-06	-12.5514	0.00496	3.9e-05	-10.1519
Bonkowski et al 2006	223	189	Mice	Female	DR	NA	DR	18.5	18.5	0.00593	1.57e-05	-11.0618	0.00537	8.2e-06	-11.7114
Bonkowski et al 2006	223	190	Mice	Male	DR	NA	DR	18.5	18.5	0.00574	1.03e-05	-11.4834	0.00445	1.63e-05	-11.0243
Cai et al 2008	224	191	Mice	Male	CR	NA	CR	22	22	0.00527	0.000203	-8.5023	0.00578	7.63e-05	-9.48084
Dhahbi et al 2004	225	192	Mice	Male	CR	NA	CR	60	60	0.0061	1.24e-05	-11.2978	0.00602	5.28e-06	-12.1516
Flurkey et al 2010	228	196	Mice	Female	DR	NA	DR	16	16	0.00527	3.59e-05	-10.2348	0.0061	1.63e-06	-13.3269
Flurkey et al 2010	228	197	Mice	Female	DR	NA	DR	16	16	0.0123	1.36e-07	-15.8106	0.00686	1.13e-06	-13.6933
Flurkey et al 2010	228	198	Mice	Male	DR	NA	DR	16	16	0.00611	1.79e-05	-10.9307	0.00872	1.57e-07	-15.667
Flurkey et al 2010	228	199	Mice	Male	DR	NA	DR	14	16	0.00434	7e-05	-9.56702	0.00519	8.59e-06	-11.6649
Forster et al 2003	229	200	Mice	Male	CR	NA	CR	22	21	0.00865	3.84e-06	-12.47	0.00532	1.78e-05	-10.9363
Forster et al 2003	229	201	Mice	Male	CR	NA	CR	22	21	0.00554	4e-05	-10.1266	0.00519	1.3e-05	-11.2506
Forster et al 2003	229	202	Mice	Male	CR	NA	CR	22	21	0.00668	2.12e-05	-10.7615	0.00497	0.000107	-9.14268
Garcia et al 2008	230	203	Mice	Male	DR	NA	DR	27	28	0.0111	1.19e-05	-11.339	0.0081	2.53e-05	-10.5847
Harper et al 2006	231	204	Mice	Male	CR	NA	CR	39	35	0.00688	2.77e-05	-10.4941	0.00317	0.000112	-9.09701
Harper et al 2010	232	205	Mice	Male	CR	NA	CR	39	35	0.00377	7.8e-05	-9.4588	0.00212	0.000266	-8.23201
Harris et al 1990	233	206	Mice	Female	CR	NA	CR	39	40	0.00623	6.97e-06	-11.8739	0.0069	7.4e-07	-14.1166
Harrison & Archer 1987	234	207	Mice	Male	DR	NA	DR	35	34	0.00602	1.07e-05	-11.4453	0.00451	1.33e-05	-11.2277
Harrison & Archer 1987	234	208	Mice	Male	DR	NA	DR	45	48	0.00819	1.6e-06	-13.3455	0.00284	0.000316	-8.05977
Hursting et al 1997	236	210	Mice	Male	CR	NA	CR	30	30	0.0125	1.09e-05	-11.4267	0.00787	1.36e-05	-11.2054
Ikeno et al 2005	237	211	Mice	Male	DR	NA	DR	28	28	0.00864	2.51e-06	-12.8952	0.00616	5.45e-06	-12.1199
Ikeno et al 2005	237	212	Mice	Male	DR	NA	DR	30	32	0.00862	2.15e-06	-13.05	0.0047	1.63e-05	-11.0243
Lee et al 2004	238	213	Mice	Male	CR	NA	CR	60	60	0.00614	6.73e-06	-11.9089	0.00527	7.11e-06	-11.854
Liao et al 2010	239	214	Mice	Female	DR	NA	DR	204	184	0.00533	3.16e-05	-10.3624	0.00343	0.000163	-8.72176
Liao et al 2010	239	215	Mice	Male	DR	NA	DR	210	184	0.00539	2.72e-05	-10.5123	0.0042	0.000102	-9.19054
McCarter et al 2007	243	219	Mice	Male	DR	NA	DR	77	80	0.00922	1.07e-06	-13.7479	0.0051	1.03e-05	-11.4834
McDonald et al 2008	244	220	Mice	Female	DR	NA	DR	34	42	0.00596	4.21e-05	-10.0755	0.00889	6.03e-07	-14.3213
Means et al 1993	245	221	Mice	Male	CR	NA	CR	19	16	0.0123	2.11e-06	-13.0688	0.00918	6.8e-06	-11.8986
Nelson 1986	250	229	Mice	Female	DR	NA	DR	168	92	0.00729	1.05e-05	-11.4641	0.00467	3.29e-05	-10.322
Pugh et al 1999	251	230	Mice	Male	CR	NA	CR	75	75	0.00704	7.9e-06	-11.7486	0.00714	2.72e-06	-12.8149
Rehm et al 1984	252	231	Mice	Female	DR	NA	DR	150	150	0.00789	1.79e-05	-10.9307	0.00587	2.61e-05	-10.5536
Sell et al 2000	255	236	Mice	Male	CR	NA	CR	31	32	0.0129	1.68e-07	-15.5993	0.0061	7.34e-06	-11.8222
Sprott & Austad 1996	260	241	Mice	Female	CR	NA	CR	56	56	0.00622	4.32e-05	-10.0497	0.00546	1.54e-05	-11.0811
Sprott & Austad 1996	260	242	Mice	Female	CR	NA	CR	56	56	0.0034	0.000492	-7.61703	0.00438	0.000121	-9.01972
Sprott & Austad 1996	260	243	Mice	Female	CR	NA	CR	56	56	0.00742	7.44e-06	-11.8086	0.00523	8.63e-06	-11.6603
Sprott & Austad 1996	260	244	Mice	Female	CR	NA	CR	56	56	0.00829	2.77e-06	-12.7967	0.0067	1.07e-06	-13.7479
Sprott & Austad 1996	260	248	Mice	Male	CR	NA	CR	56	56	0.00663	2.44e-05	-10.6209	0.00675	5.64e-06	-12.0856
Sprott & Austad 1996	260	249	Mice	Male	CR	NA	CR	56	56	0.00388	0.000336	-7.9984	0.0058	5.62e-05	-9.78659
Sprott & Austad 1996	260	250	Mice	Male	CR	NA	CR	56	56	0.006	1.09e-05	-11.4267	0.00783	2.21e-07	-15.3251
Sprott & Austad 1996	260	251	Mice	Male	CR	NA	CR	56	56	0.0058	1.32e-05	-11.2353	0.00555	2.83e-06	-12.7752
Weindruch & Walford 1982	263	258	Mice	Male	CR	NA	CR	68	67	0.0075	2.66e-06	-12.8372	0.00728	1.39e-06	-13.4862
Weindruch & Walford 1982	263	259	Mice	Male	CR	NA	CR	24	29	0.0088	7.35e-06	-11.8208	0.00658	1.06e-05	-11.4547
Weindruch et al 1986	264	260	Mice	Female	CR	NA	CR	28.5	71	0.00788	6.87e-06	-11.8883	0.00677	3.96e-07	-14.7419
Weindruch et al 1986	264	261	Mice	Female	CR	NA	CR	28.5	60	0.00788	6.87e-06	-11.8883	0.0058	2.06e-06	-13.0928
Yamaza et al 2010	265	262	Mice	Male	DR	NA	DR	19	23	0.00645	9.77e-06	-11.5362	0.00556	3.9e-06	-12.4545
Yoshida et al 1997	266	263	Mice	Male	CR	NA	CR	165	135	0.00721	1.32e-05	-11.2353	0.00448	0.000522	-7.55784
Yu et al 1982	202	167	Rat	Male	CR	NA	CR	115	115	0.0115	1.03e-06	-13.786	0.00491	1.7e-05	-10.9823
Berg & Simms 1961	222	188	Rat	Male	DR	NA	DR	89	41	0.00981	2.34e-06	-12.9654	0.00797	1.47e-06	-13.4302
Everitt et al 1982	226	193	Rat	Male	DR	NA	DR	25	25	0.0059	4.83e-05	-9.93808	0.00599	1.26e-05	-11.2818
Everitt et al 1982	226	194	Rat	Male	DR	NA	DR	25	14	0.0059	4.83e-05	-9.93808	0.00512	3.83e-05	-10.1701
Fernandes et al 1997	227	195	Rat	Female	DR	NA	DR	34	34	0.00769	3e-06	-12.7169	0.00563	2.31e-06	-12.9783
Holloszy 1997	235	209	Rat	Male	DR	NA	DR	65	65	0.00688	1.13e-05	-11.3907	0.0068	3.15e-06	-12.6681
Lloyd 1984	240	216	Rat	Male	DR	NA	DR	12	12	0.00894	5.09e-06	-12.1882	0.0158	1.13e-09	-20.601
Masoro & Shimokawa 1995	241	217	Rat	Male	CR	NA	CR	61	61	0.00722	1.16e-05	-11.3645	0.00777	1.34e-06	-13.5228
Masoro et al 1989	242	218	Rat	Male	CR	NA	CR	60	60	0.00919	6.94e-06	-11.8782	0.00622	1.05e-05	-11.4641
B Merry 1987	246	222	Rat	Male	DR	NA	DR	100	100	0.00688	1.68e-05	-10.9941	0.00427	2.67e-05	-10.5308
B J Merry et al 2008	247	223	Rat	Male	DR	NA	DR	34	75	0.00778	5.04e-06	-12.1981	0.00883	5.8e-07	-14.3602
B J Merry et al 2008	247	224	Rat	Male	DR	NA	DR	34	25	0.00778	5.04e-06	-12.1981	0.00963	2.82e-07	-15.0814
B J Merry et al 2008	247	225	Rat	Male	DR	NA	DR	34	25	0.00778	5.04e-06	-12.1981	0.0089	4.61e-07	-14.5899
Murtagh-Mark & Reiser 1995	248	226	Rat	Male	DR	NA	DR	41	42	0.0139	7.71e-07	-14.0756	0.011	3.38e-07	-14.9002
Murtagh-Mark & Reiser 1995	248	227	Rat	Male	DR	NA	DR	41	42	0.0102	3.43e-06	-12.583	0.00487	7.32e-05	-9.52232
Muzumdar et al 2008	249	228	Rat	Both	DR	NA	DR	35	35	0.00961	3.86e-06	-12.4648	0.0121	5.28e-08	-16.7568
Ross 1961	253	232	Rat	Male	CR	NA	CR	25	60	0.00722	4.25e-05	-10.066	0.00465	5.87e-05	-9.74307
Ross 1961	253	233	Rat	Male	CR	NA	CR	25	105	0.0051	3.43e-05	-10.2804	0.00512	6.33e-06	-11.9702
Ross 1961	253	234	Rat	Male	CR	NA	CR	25	97.5	0.0063	6.35e-05	-9.66447	0.00387	3.13e-05	-10.3719
Ross & Bras 1973	254	235	Rat	Male	DR	NA	DR	250	249	0.00599	9.93e-05	-9.21736	0.00337	0.000107	-9.14268
Shimokawa et al 1993	256	237	Rat	Male	DR	NA	DR	40	40	0.0089	6.27e-06	-11.9797	0.00739	2.85e-06	-12.7682
Shimokawa et al 2003	257	238	Rat	Male	DR	NA	DR	30	30	0.00823	3.72e-06	-12.5018	0.00572	1.31e-05	-11.2429
Smith et al 2010	258	239	Rat	Male	DR	NA	DR	45	45	0.00705	1.48e-05	-11.1209	0.00855	2.77e-06	-12.7967
Snyder et al 1990	259	240	Rat	Male	DR	NA	DR	56	45	0.00623	1.37e-05	-11.1981	0.00653	2.39e-06	-12.9442
Sprott & Austad 1996	260	245	Rat	Female	CR	NA	CR	54	54	0.00882	4.23e-06	-12.3733	0.00654	9.04e-06	-11.6139
Sprott & Austad 1996	260	246	Rat	Female	CR	NA	CR	54	54	0.00817	2.77e-06	-12.7967	0.00668	1.9e-06	-13.1737
Sprott & Austad 1996	260	247	Rat	Female	CR	NA	CR	54	54	0.00848	1.3e-06	-13.5531	0.00569	1.95e-06	-13.1477
Sprott & Austad 1996	260	252	Rat	Male	CR	NA	CR	54	54	0.0109	2.51e-06	-12.8952	0.00692	9.25e-06	-11.5909
Sprott & Austad 1996	260	253	Rat	Male	CR	NA	CR	54	54	0.00668	1.14e-05	-11.3819	0.00481	2.12e-05	-10.7615
Sprott & Austad 1996	260	254	Rat	Male	CR	NA	CR	54	54	0.00581	1.38e-05	-11.1908	0.00682	9.42e-07	-13.8753
Tanaka et al 2002	261	255	Rat	Male	CR	NA	CR	36	29	0.0129	1.07e-06	-13.7479	0.00358	9.45e-05	-9.26691
Teillet et al 2004	262	256	Rat	Male	DR	NA	DR	54	54	0.00879	1.24e-05	-11.2978	0.0077	1.12e-05	-11.3996
Teillet et al 2004	262	257	Rat	Male	DR	NA	DR	31	31	0.00853	5.04e-06	-12.1981	0.0144	6.5e-08	-16.5489
Yu et al 1985	267	264	Rat	Male	CR	NA	CR	20	40	0.00991	5.39e-06	-12.131	0.00567	1.54e-05	-11.0811
Yu et al 1985	267	265	Rat	Male	CR	NA	CR	20	40	0.00991	5.39e-06	-12.131	0.00709	2.26e-06	-13.0001
Zha et al 2008	268	266	Rat	Male	DR	NA	DR	30	30	0.00826	3.51e-06	-12.5599	0.00572	1.29e-05	-11.2583
Chen et al 2009_worm	11	98	Worm	NA	rsks-1(ok1255)	NA	Deletion S	119	98	0.339367	0.00165189	-6.40583	0.237791	0.00235135	-6.05277
Chen et al 2013	90	99	Worm	NA	Rapamycin 100 uM	100	Rapamycin	73	80	0.305479	0.00192302	-6.25386	0.215753	0.0025034	-5.99011
Chen et al 2013	89	100	Worm	NA	rsks-1	NA	Deletion S	92	93	0.447836	0.0019088	-6.26128	0.298089	0.00215849	-6.13835
Chen et al 2013	91	101	Worm	NA	rsks-1	NA	Deletion S	119	81	0.456526	0.000560543	-7.4866	0.338172	0.00120965	-6.71743
Chen et al 2013	92	102	Worm	NA	rsks-1	NA	Deletion S	90	93	0.411896	0.00134162	-6.61388	0.268474	0.00328057	-5.71974
Chen et al 2013	93	103	Worm	NA	rsks-1	NA	Deletion S	89	85	0.388009	0.00156444	-6.46023	0.290747	0.00204548	-6.19212
Chen et al 2013	94	104	Worm	NA	Let363/CeTOR	NA	RNA T	60	60	0.402985	0.00104452	-6.8642	0.310562	0.00100922	-6.89857
Chin et al 2014	128	105	Worm	NA	Let363	NA	RNA T	99	96	0.250827	0.00109855	-6.81376	0.176308	0.00135504	-6.60392
Chin et al 2014	118	106	Worm	NA	Let363	NA	RNA T	98	95	0.273761	0.000677978	-7.2964	0.190856	0.000958916	-6.94971
Ching et al 2010	13	107	Worm	NA	S6K/rsks-1(RNAi)	NA	RNA S	65	65	0.240442	0.00164152	-6.41213	0.212014	0.000544983	-7.51476
Ching et al 2010	12	108	Worm	NA	TOR/let-363(RNAi);Raptor/daf-15(RNAi) (Tor1)	NA	RNA T	70	62	0.258413	0.0024859	-5.99712	0.20409	0.00175537	-6.34507
Hansen et al 2007	66	109	Worm	NA	S6K/rsks-1 (RNAi)	NA	RNA S	50	73	0.176526	0.00255271	-5.9706	0.0933135	0.00327914	-5.72017
Hansen et al 2007	67	110	Worm	NA	S6K/rsks-1(sv31) (Mutant)	NA	Deletion S	94	77	0.23958	0.00221412	-6.1129	0.168356	0.00360469	-5.62552
Hansen et al 2007	70	111	Worm	NA	TOR (let-363) dsRNA	NA	RNA T	71	75	0.301317	0.00390927	-5.5444	0.274204	0.00183305	-6.30177
Hansen et al 2008	15	112	Worm	NA	daf15/+	NA	Deletion T	66	60	0.235801	0.000937463	-6.97233	0.127203	0.00358479	-5.63106
Honda et al 2014	123	113	Worm	NA	daf15/+	NA	Deletion T	196	263	0.237375	2.19e-05	-10.729	0.182132	0.000100494	-9.20541
Houtkooper et al 2013	5	114	Worm	NA	1nm rapamycin	NA	Rapamycin	66	47	0.233247	0.00141211	-6.56267	0.226196	0.000726013	-7.22794
Jai et al 2004	16	115	Worm	NA	daf15/+	NA	Deletion T	67	80	0.2155	0.0118792	-4.43296	0.271168	0.0017764	-6.33317
Jai et al 2004	17	116	Worm	NA	daf15/+	NA	Deletion T	21	70	0.334294	0.00123013	-6.70064	0.315347	0.000801223	-7.12937
Jai et al 2004	18	117	Worm	NA	daf15/+	NA	Deletion T	95	94	0.222881	0.0080344	-4.82402	0.238331	0.00275051	-5.89597
Lapierre et al 2011	23	118	Worm	NA	Tor1 rna	NA	RNA T	67	68	0.160828	0.00597215	-5.12065	0.145304	0.00334134	-5.70138
Lin et al 2014	107	119	Worm	NA	Let363	NA	RNA T	164	86	0.308942	0.00328696	-5.71779	0.286669	0.00234112	-6.05713
Lin et al 2014	107	120	Worm	NA	daf-15	NA	RNA T	164	91	0.308942	0.00328696	-5.71779	0.288943	0.00250871	-5.98799
meisnner et al 2004	24	121	Worm	NA	let-363(RNAi_strong)	NA	RNA T	199	99	0.274272	0.0123466	-4.39437	0.332397	0.000804143	-7.12573
meisnner et al 2004	25	122	Worm	NA	let-363(RNAi_weak)	NA	RNA T	499	99	0.228854	0.00448925	-5.40607	0.185764	0.00255123	-5.97118
Pan et al 2007	26	123	Worm	NA	rsks-1(RNAi)	NA	RNA S	99	114	0.382145	0.000385295	-7.8615	0.445891	3.09e-05	-10.3848
Pan et al 2007	27	124	Worm	NA	rsks-1(ok1255)on control Rnai	NA	Deletion S	82	77	0.362236	0.000198522	-8.52461	0.185528	0.00236156	-6.04843
Robida-Stubbs et al 2012	36	125	Worm	NA	dissolved in DMSO at 50 mg/ml and added to plate at 100um_x000D_to plate agar to 100 mm_x000D_to plate agar to 100 mm unless otherwise indicated	100	Rapamycin	54	33	0.356396	7.76e-05	-9.46394	0.23123	0.000331459	-8.01201
Robida-Stubbs et al 2012	123	126	Worm	NA	ragc-1	NA	Deletion T	110	110	0.471119	5.03e-06	-12.2001	0.283814	4.24e-05	-10.0684
Robida-Stubbs et al 2012	124	127	Worm	NA	ragc-1	NA	Deletion T	151	131	0.618898	1.75e-07	-15.5585	0.281723	4.56e-05	-9.9956
Robida-Stubbs et al 2012	125	128	Worm	NA	raga-1	NA	Deletion T	145	127	0.482008	5.06e-06	-12.1941	0.331692	1.44e-05	-11.1483
Robida-Stubbs et al 2012	126	129	Worm	NA	raga-1	NA	Deletion T	117	92	0.652181	5.91e-08	-16.644	0.287158	2.43e-05	-10.625
Rousakis et al 2013	108	130	Worm	NA	Let363	NA	RNA T	66	120	0.154698	0.00310962	-5.77326	0.156805	0.00115632	-6.76252
Rousakis et al 2013	109	131	Worm	NA	rsks-1(RNAi)	NA	RNA S	112	135	0.182057	0.00301901	-5.80283	0.166245	0.00231704	-6.06747
Scheiber and Chandel 2014	129	132	Worm	NA	Tor RNA	NA	RNA T	167	154	0.168605	0.00340122	-5.68362	0.202041	0.00140763	-6.56585
Schrieber et al 2010	103	133	Worm	NA	rsks-1(ok1255)	NA	Deletion S	9	19	0.551528	7.57e-05	-9.48873	0.180084	0.00469083	-5.36215
Schrieber et al 2010	104	134	Worm	NA	rsks-1(ok1255)	NA	Deletion S	12	21	0.430435	0.000349811	-7.95812	0.174673	0.00288989	-5.84654
Selman et al 2009	30	135	Worm	NA	rsks-1(pk1255)	NA	Deletion S	44	48	0.307465	0.000315597	-8.06104	0.197381	0.0012997	-6.64563
Seo et al 2014	110	136	Worm	NA	rsks-1(tm1714)	NA	Deletion S	114	150	0.211747	0.0017435	-6.35186	0.224982	0.000701779	-7.26189
Seo et al 2014	111	137	Worm	NA	rsks-1(tm1714)	NA	Deletion S	104	145	0.251759	0.000889548	-7.0248	0.145303	0.00225295	-6.09552
Seo et al 2014	112	138	Worm	NA	rsks-1(tm1714)	NA	Deletion S	72	60	0.271503	0.00161178	-6.43042	0.185982	0.00254254	-5.97459
Seo et al 2014	113	139	Worm	NA	rsks-1(tm1714)	NA	Deletion S	110	83	0.317183	0.000630445	-7.36908	0.256233	0.000521346	-7.5591
Seo et al 2014	114	140	Worm	NA	rsks-1(tm1714)	NA	Deletion S	57	82	0.267124	0.00135621	-6.60306	0.217522	0.00155109	-6.4688
Seo et al 2014	115	141	Worm	NA	daf-15 rna	NA	RNA T	109	128	0.188667	0.00352637	-5.64749	0.164002	0.00186902	-6.28234
Seo et al 2014	116	142	Worm	NA	rapamycin 100 lM	100	Rapamycin	65	91	0.155093	0.00213821	-6.14778	0.167962	0.000781493	-7.1543
Seo et al 2014	117	143	Worm	NA	rsks-1(tm1714)	NA	Deletion S	56	109	0.366465	0.000356796	-7.93835	0.340456	0.000144147	-8.84468
Sheaffer et al 2008	105	144	Worm	NA	rsks-1(ok1255)	NA	Deletion S	85	91	0.395892	0.00165825	-6.40199	0.28694	0.00332124	-5.70742
Syntichaki et al 2007	999	145	Worm	NA	let-363 (RNAi)	NA	RNA	100	100	0.237052	0.0132387	-4.32461	0.162541	0.015806	-4.14736
Syntichaki et al 2007	1000	146	Worm	NA	rsks-1 (RNAi)	NA	RNA S	100	100	0.270836	0.000588652	-7.43768	0.269172	0.00069191	-7.27605
Toth et al 2008	33	147	Worm	NA	Let363/TOR	NA	RNA T	265	87	0.574194	0.000174167	-8.6555	0.265495	0.0015624	-6.46153
Chen et al 2009_yeast	10	148	Yeast	NA	tor1	NA	Deletion T	59	59	0.0791733	0.00833839	-4.78689	0.0807802	0.00492705	-5.31302
Ha and Huh 2011	3	149	Yeast	NA	10 ng/ml rapamycin	10	Rapamycin	39	39	0.132834	0.00439673	-5.42689	0.134831	0.00240305	-6.03102
Ha and Huh 2011	4	150	Yeast	NA	10 ng/ml rapamycin	10	Rapamycin	39	39	0.142614	0.00249859	-5.99203	0.115115	0.00201879	-6.20525
Ha and Huh 2011	4	151	Yeast	NA	tor1	NA	Deletion T	39	39	0.142614	0.00249859	-5.99203	0.107482	0.00295655	-5.82373
Hereen et al 2009	95	152	Yeast	NA	tor1_ knockout	NA	Deletion T	40	40	0.101655	0.00752932	-4.88895	0.123926	0.00347015	-5.66356
Kaeberlein et al 2005	96	153	Yeast	NA	Sch9 knockout	NA	Deletion S	40	40	0.140185	0.00248754	-5.99646	0.0967016	0.00200865	-6.21029
Kaeberlein et al 2005	100	154	Yeast	NA	Sch9 knockout	NA	Deletion S	40	40	0.124952	0.002968	-5.81987	0.0663911	0.00418279	-5.47678
Kaeberlein et al 2005	101	155	Yeast	NA	tor1_ knockout	NA	Deletion S	40	40	0.124335	0.00589636	-5.13342	0.103983	0.00514346	-5.27003
Kaeberlein et al 2005	97	156	Yeast	NA	tor1_ knockout	NA	Deletion T	40	40	0.133837	0.00278627	-5.88305	0.108332	0.00252977	-5.97963
Kaeberlein et al 2005	98	157	Yeast	NA	tor1_ knockout	NA	Deletion T	40	40	0.155406	0.00249536	-5.99332	0.133137	0.00190439	-6.26359
Kaeberlein et al 2005	99	158	Yeast	NA	tor1_ knockout	NA	Deletion T	40	40	0.12721	0.00384918	-5.55989	0.0818094	0.00604123	-5.10915
Krugael et al 2011	20	159	Yeast	NA	Tor1	NA	Deletion T	79	99	0.0931455	0.00415503	-5.48343	0.10642	0.00156182	-6.46191
Lu et al 2013	6	160	Yeast	NA	25 ng/ml rapamycin	25	Rapamycin	39	39	0.121481	0.00359479	-5.62827	0.036779	0.010875	-4.52129
Lu et al 2013	7	161	Yeast	NA	SCH9	NA	Deletion S	39	39	0.0479087	0.0135969	-4.29791	0.0636804	0.00163563	-6.41573
Medvedik et al 2007	102	162	Yeast	NA	wild-type plus 1 nM rapamycin	1	Rapamycin	45	45	0.1157	0.00471689	-5.3566	0.150134	0.00138298	-6.58352
Steffen et al 2008	32	163	Yeast	NA	Sch9	NA	Deletion S	99	119	0.118847	0.00462703	-5.37584	0.10614	0.00141453	-6.56096
Steffen et al 2008	31	164	Yeast	NA	TOR1	NA	Deletion T	119	112	0.101324	0.00702272	-4.9586	0.102538	0.00150661	-6.49789
